# Dense encoding of developmental regulatory information may constrain evolvability

**DOI:** 10.1101/2020.04.17.046052

**Authors:** Timothy Fuqua, Jeff Jordan, Maria Elize van Breugel, Aliaksandr Halavatyi, Christian Tischer, Peter Polidoro, Namiko Abe, Albert Tsai, Richard S. Mann, David L. Stern, Justin Crocker

**Affiliations:** European Molecular Biology Laboratory, Heidelberg, Germany; Collaboration for joint PhD degree between EMBL and Heidelberg University, Faculty of Biosciences; Janelia Research Campus, 19700 Helix Dr, Ashburn, VA 20147, USA; Columbia University, Jerome L. Greene Science Center Quad 9A, MC9891 New York, NY 10027

## Abstract

Gene regulatory changes underlie much of phenotypic evolution. However, the evolutionary potential of regulatory evolution is unknown, because most evidence comes from either natural variation or limited experimental perturbations. Surveying an unbiased mutation library for a developmental enhancer in *Drosophila melanogaster* using an automated robotics pipeline, we found that most mutations alter gene expression. Our results suggest that regulatory information is distributed throughout most of a developmental enhancer and that parameters of gene expression—levels, location, and state—are convolved. The widespread pleiotropic effects of most mutations and the codependency of outputs may constrain the evolvability of developmental enhancers. Consistent with these observations, comparisons of diverse drosophilids reveal mainly stasis and apparent biases in the phenotypes influenced by this enhancer. Developmental enhancers may encode a much higher density of regulatory information than has been appreciated previously, which may impose constraints on regulatory evolution.

**Quote:** “Rock, robot rock

Rock, robot rock

Rock, robot rock”

*Daft Punk (2005)*
