## Supplementary material for "Dense encoding of developmental regulatory information may constrain evolvability": Figure 1 data

Position	Sequence	Sum_Scores	Coverage	EWAC_pval	EWAC_logval	pval rank	(i/M)	Q is 0.25	Q is 0.10	Q is 0.05	raw_footprint	smooth_footprint
1	T	0	0	0.451484535	0.345357121	148	0.506849315	0.126712329	0.050684932	0.025342466	NaN
2	C	0	0	0.451484535	0.345357121	149	0.510273973	0.127568493	0.051027397	0.025513699	NaN
3	T	0	0	0.451484535	0.345357121	150	0.51369863	0.128424658	0.051369863	0.025684932	NaN
4	T	0	0	0.451484535	0.345357121	151	0.517123288	0.129280822	0.051712329	0.025856164	NaN
5	T	0	0	0.451484535	0.345357121	152	0.520547945	0.130136986	0.052054795	0.026027397	NaN
6	T	0	0	0.451484535	0.345357121	153	0.523972603	0.130993151	0.05239726	0.02619863	NaN
7	T	0	0	0.451484535	0.345357121	154	0.52739726	0.131849315	0.052739726	0.026369863	NaN
8	T	0	0	0.451484535	0.345357121	155	0.530821918	0.132705479	0.053082192	0.026541096	NaN
9	T	0	0	0.451484535	0.345357121	156	0.534246575	0.133561644	0.053424658	0.026712329	NaN
10	T	1	1	0.738314363	0.131758683	238	0.815068493	0.203767123	0.081506849	0.040753425	NaN
11	T	0	0	0.451484535	0.345357121	157	0.537671233	0.134417808	0.053767123	0.026883562	NaN
12	A	0	0	0.451484535	0.345357121	158	0.54109589	0.135273973	0.054109589	0.027054795	NaN
13	T	0	0	0.451484535	0.345357121	159	0.544520548	0.136130137	0.054452055	0.027226027	NaN
14	C	3	3	0.354914506	0.44987625	135	0.462328767	0.115582192	0.046232877	0.023116438	NaN
15	C	15	16	0.000305509	3.514975991	8	0.02739726	0.006849315	0.002739726	0.001369863	0.333333333
16	G	12	23	0.756335079	0.121285756	250	0.856164384	0.214041096	0.085616438	0.042808219	0.263157895
17	G	2	2	0.676925357	0.169459217	217	0.743150685	0.185787671	0.074315068	0.037157534	0.523809524
18	T	3	5	0.888840917	0.051175961	267	0.914383562	0.22859589	0.091438356	0.045719178	0.5
19	G	14	22	0.156660945	0.805039258	96	0.328767123	0.082191781	0.032876712	0.016438356	0.4
20	C	4	4	0.185826573	0.730892182	104	0.356164384	0.089041096	0.035616438	0.017808219	0.409090909
21	G	1	1	0.738314363	0.131758683	239	0.818493151	0.204623288	0.081849315	0.040924658	0.25
22	A	6	6	0.051234191	1.290440117	63	0.215753425	0.053938356	0.021575342	0.010787671	1
23	T	7	7	0.026955662	1.569349998	49	0.167808219	0.041952055	0.016780822	0.008390411	0.333333333
24	C	10	15	0.189889005	0.721500181	114	0.390410959	0.09760274	0.039041096	0.019520548	0.428571429
25	G	5	5	0.097484189	1.011065817	77	0.26369863	0.065924658	0.026369863	0.013184932	0.466666667
26	T	7	7	0.026955662	1.569349998	50	0.171232877	0.042808219	0.017123288	0.008561644	0
27	T	4	6	0.570739377	0.243562163	205	0.702054795	0.175513699	0.070205479	0.03510274	0.142857143
28	T	2	4	0.704051153	0.152395786	229	0.784246575	0.196061644	0.078424658	0.039212329	0.4
29	A	20	25	0.001086589	2.963934696	12	0.04109589	0.010273973	0.004109589	0.002054795	0.5
30	G	3	5	0.888840917	0.051175961	268	0.917808219	0.229452055	0.091780822	0.045890411	0.32
31	T	1	2	0.533192376	0.273116069	191	0.654109589	0.163527397	0.065410959	0.032705479	0.6
32	T	0	1	0.950523365	0.022037203	287	0.982876712	0.245719178	0.098287671	0.049143836	0.5
33	G	19	26	0.009231765	2.034715259	29	0.099315068	0.024828767	0.009931507	0.004965753	0.470588235
34	C	4	5	0.296405968	0.528113056	124	0.424657534	0.106164384	0.042465753	0.021232877	0.37037037
35	T	5	8	0.591069441	0.228361494	211	0.72260274	0.180650685	0.072260274	0.036130137	0.25
36	G	5	7	0.350716672	0.455043589	132	0.452054795	0.113013699	0.045205479	0.02260274	0.5
37	A	7	7	2.70E-02	1.568636236	52	0.178082192	0.044520548	0.017808219	0.00890411	0.285714286
38	T	4	6	0.570739377	0.243562163	206	0.705479452	0.176369863	0.070547945	0.035273973	0
39	T	4	5	0.296405968	0.528113056	125	0.428082192	0.107020548	0.042808219	0.02140411	0.6
40	T	9	12	0.089477498	1.048286168	75	0.256849315	0.064212329	0.025684932	0.012842466	0.25
41	G	4	6	0.570739377	0.243562163	207	0.70890411	0.177226027	0.070890411	0.035445205	0.615384615
42	T	0	0	0.451484535	0.345357121	160	0.547945205	0.136986301	0.054794521	0.02739726	0.4
43	T	11	13	0.012199313	1.913664626	33	0.113013699	0.028253425	0.01130137	0.005650685	NaN
44	G	5	5	9.75E-02	1.010995384	85	0.29109589	0.072773973	0.029109589	0.014554795	0.25
45	A	17	24	0.024817651	1.605239327	47	0.160958904	0.040239726	0.01609589	0.008047945	0.333333333
46	C	1	1	0.738314363	0.131758683	240	0.821917808	0.205479452	0.082191781	0.04109589	0.409090909
47	C	10	14	0.106921456	0.970935136	86	0.294520548	0.073630137	0.029452055	0.014726027	0.285714286
48	C	11	13	1.22E-02	1.913640169	35	0.119863014	0.029965753	0.011986301	0.005993151	0.357142857
49	G	4	7	0.868160703	0.061399876	261	0.893835616	0.223458904	0.089383562	0.044691781	0.230769231
50	A	7	8	0.048236257	1.3166264	57	0.195205479	0.04880137	0.019520548	0.009760274	0.571428571
51	T	4	4	0.185826573	0.730892182	105	0.359589041	0.08989726	0.035958904	0.017979452	0.25
52	A	7	8	0.048236257	1.3166264	58	0.198630137	0.049657534	0.019863014	0.009931507	NaN
53	A	6	8	0.209013018	0.679826664	115	0.393835616	0.098458904	0.039383562	0.019691781	0.25
54	A	7	12	0.606449548	0.217205323	215	0.73630137	0.184075342	0.073630137	0.036815068	0.625
55	A	4	4	0.185826573	0.730892182	106	0.363013699	0.090753425	0.03630137	0.018150685	0.636363636
56	A	2	3	0.914100886	0.03900587	277	0.948630137	0.237157534	0.094863014	0.047431507	0.25
57	A	1	1	0.738314363	0.131758683	241	0.825342466	0.206335616	0.082534247	0.041267123	0.333333333
58	T	5	5	0.097484189	1.011065817	78	0.267123288	0.066780822	0.026712329	0.013356164	1
59	G	10	13	0.052752479	1.277757127	66	0.226027397	0.056506849	0.02260274	0.01130137	0.6
60	G	10	12	0.022040656	1.656775484	44	0.150684932	0.037671233	0.015068493	0.007534247	0.307692308
61	G	2	4	0.704051153	0.152395786	230	0.787671233	0.196917808	0.078767123	0.039383562	0.090909091
62	A	18	25	0.015247952	1.816788484	42	0.143835616	0.035958904	0.014383562	0.007191781	0.333333333
63	C	4	11	0.684022457	0.16492964	228	0.780821918	0.195205479	0.078082192	0.039041096	0.428571429
64	T	3	4	0.529070325	0.276486597	183	0.626712329	0.156678082	0.062671233	0.031335616	0.818181818
65	T	0	0	0.451484535	0.345357121	161	0.551369863	0.137842466	0.055136986	0.027568493	0.2
66	T	2	2	0.676925357	0.169459217	218	0.746575342	0.186643836	0.074657534	0.037328767	0
67	A	3	4	0.529070325	0.276486597	184	0.630136986	0.157534247	0.063013699	0.031506849	0.5
68	A	21	22	5.78E-06	5.238072162	1	0.003424658	0.000856164	0.000342466	0.000171233	0.75
69	G	21	25	0.000226541	3.644853187	6	0.020547945	0.005136986	0.002054795	0.001027397	0.291666667
70	C	6	8	0.209013018	0.679826664	116	0.397260274	0.099315068	0.039726027	0.019863014	0.25
71	C	1	1	0.738314363	0.131758683	242	0.828767123	0.207191781	0.082876712	0.041438356	0.571428571
72	T	7	9	0.121808491	0.914322437	88	0.301369863	0.075342466	0.030136986	0.015068493	0
73	C	14	18	0.013497071	1.869760468	37	0.126712329	0.031678082	0.012671233	0.006335616	0.125
74	G	14	16	0.001972223	2.705043981	16	0.054794521	0.01369863	0.005479452	0.002739726	0.45
75	C	1	1	0.738314363	0.131758683	243	0.832191781	0.208047945	0.083219178	0.041609589	0.235294118
76	T	3	5	0.888840917	0.051175961	269	0.921232877	0.230308219	0.092123288	0.046061644	0
77	G	26	32	7.73E-05	4.111820506	3	0.010273973	0.002568493	0.001027397	0.000513699	0.5
78	G	11	15	0.065327518	1.184903842	68	0.232876712	0.058219178	0.023287671	0.011643836	0.322580645
79	C	5	6	0.163288272	0.787045007	97	0.332191781	0.083047945	0.033219178	0.016609589	0.533333333
80	A	1	2	0.533192376	0.273116069	192	0.657534247	0.164383562	0.065753425	0.032876712	0.2
81	T	19	21	8.31E-05	4.080398976	4	0.01369863	0.003424658	0.001369863	0.000684932	1
82	G	14	16	0.001972223	2.705043981	17	0.058219178	0.014554795	0.005821918	0.002910959	0.25
83	C	5	6	0.163288272	0.787045007	98	0.335616438	0.08390411	0.033561644	0.016780822	0.3125
84	A	7	8	0.048236257	1.3166264	59	0.202054795	0.050513699	0.020205479	0.01010274	0.166666667
85	C	8	8	0.014185601	1.84815226	39	0.133561644	0.033390411	0.013356164	0.006678082	0.666666667
86	A	7	8	0.048236257	1.3166264	60	0.205479452	0.051369863	0.020547945	0.010273973	0.333333333
87	T	2	2	0.676925357	0.169459217	219	0.75	0.1875	0.075	0.0375	0.142857143
88	A	15	18	0.003086942	2.51047153	22	0.075342466	0.018835616	0.007534247	0.003767123	0
89	A	6	7	0.089054784	1.050342745	71	0.243150685	0.060787671	0.024315068	0.012157534	0.222222222
90	T	7	11	0.408637713	0.388661555	145	0.496575342	0.124143836	0.049657534	0.024828767	0.625
91	T	2	2	0.676925357	0.169459217	220	0.753424658	0.188356164	0.075342466	0.037671233	0.454545455
92	T	10	18	0.605780811	0.217684488	213	0.729452055	0.182363014	0.072945205	0.036472603	0
93	G	1	2	0.533192376	0.273116069	193	0.660958904	0.165239726	0.06609589	0.033047945	0.631578947
94	T	2	2	0.676925357	0.169459217	221	0.756849315	0.189212329	0.075684932	0.037842466	1
95	A	23	31	0.002360712	2.626956992	18	0.061643836	0.015410959	0.006164384	0.003082192	1
96	G	0	0	0.451484535	0.345357121	162	0.554794521	0.13869863	0.055479452	0.027739726	0.4375
97	T	13	14	0.001108817	2.955140124	13	0.044520548	0.011130137	0.004452055	0.002226027	0.25
98	T	4	4	0.185826573	0.730892182	107	0.366438356	0.091609589	0.036643836	0.018321918	0.428571429
99	T	7	8	0.048236257	1.3166264	61	0.20890411	0.052226027	0.020890411	0.010445205	0.5
100	T	4	4	0.185826573	0.730892182	108	0.369863014	0.092465753	0.036986301	0.018493151	0.5
101	T	5	6	0.163288272	0.787045007	99	0.339041096	0.084760274	0.03390411	0.016952055	0.2
102	G	12	18	0.135374058	0.868464552	93	0.318493151	0.079623288	0.031849315	0.015924658	0.571428571
103	G	1	1	0.738314363	0.131758683	244	0.835616438	0.20890411	0.083561644	0.041780822	0.444444444
104	T	4	8	0.855810181	0.067622551	260	0.890410959	0.22260274	0.089041096	0.044520548	0.444444444
105	C	2	7	0.547700378	0.261456959	204	0.698630137	0.174657534	0.069863014	0.034931507	0.625
106	A	4	7	0.868160703	0.061399876	262	0.897260274	0.224315068	0.089726027	0.044863014	0.75
107	T	2	2	0.676925357	0.169459217	222	0.760273973	0.190068493	0.076027397	0.038013699	0.285714286
108	T	6	7	0.089054784	1.050342745	72	0.246575342	0.061643836	0.024657534	0.012328767	0
109	G	10	11	0.007446135	2.128069094	27	0.092465753	0.023116438	0.009246575	0.004623288	0.142857143
110	G	3	4	0.529070325	0.276486597	185	0.633561644	0.158390411	0.063356164	0.031678082	0.333333333
111	A	19	26	0.009231765	2.034715259	30	0.102739726	0.025684932	0.010273973	0.005136986	0.5
112	C	6	8	0.209013018	0.679826664	117	0.400684932	0.100171233	0.040068493	0.020034247	0.461538462
113	A	5	6	0.163288272	0.787045007	100	0.342465753	0.085616438	0.034246575	0.017123288	0.428571429
114	A	2	2	0.676925357	0.169459217	223	0.76369863	0.190924658	0.076369863	0.038184932	0.666666667
115	A	1	3	0.914100886	0.03900587	278	0.952054795	0.238013699	0.095205479	0.04760274	0.461538462
116	A	14	19	0.028839409	1.540013644	53	0.181506849	0.045376712	0.018150685	0.009075342	1
117	C	7	11	0.408637713	0.388661555	146	0.5	0.125	0.05	0.025	0.578947368
118	T	4	6	0.570739377	0.243562163	208	0.712328767	0.178082192	0.071232877	0.035616438	0.4
119	T	0	2	0.533192376	0.273116069	194	0.664383562	0.16609589	0.066438356	0.033219178	0.2
120	T	2	6	0.794731633	0.0997795	251	0.859589041	0.21489726	0.085958904	0.042979452	1
121	G	1	4	0.704051153	0.152395786	231	0.79109589	0.197773973	0.079109589	0.039554795	0.833333333
122	A	18	22	0.001383767	2.858937031	15	0.051369863	0.012842466	0.005136986	0.002568493	0.333333333
123	C	1	2	0.533192376	0.273116069	195	0.667808219	0.166952055	0.066780822	0.033390411	0.363636364
124	A	3	4	0.529070325	0.276486597	186	0.636986301	0.159246575	0.06369863	0.031849315	1
125	A	5	5	0.097484189	1.011065817	79	0.270547945	0.067636986	0.027054795	0.013527397	0.8
126	A	12	15	0.017543583	1.755881704	43	0.147260274	0.036815068	0.014726027	0.007363014	0.166666667
127	C	2	3	0.914100886	0.03900587	279	0.955479452	0.238869863	0.095547945	0.047773973	0.5625
128	A	10	14	0.106921456	0.970935136	87	0.297945205	0.074486301	0.029794521	0.01489726	0.375
129	A	4	6	0.570739377	0.243562163	209	0.715753425	0.178938356	0.071575342	0.035787671	0.384615385
130	A	5	10	0.901921604	0.04483121	276	0.945205479	0.23630137	0.094520548	0.047260274	0.333333333
131	A	3	6	0.794731633	0.0997795	252	0.863013699	0.215753425	0.08630137	0.043150685	0.6
132	A	8	8	0.014185601	1.84815226	40	0.136986301	0.034246575	0.01369863	0.006849315	0.5
133	A	3	6	0.794731633	0.0997795	253	0.866438356	0.216609589	0.086643836	0.043321918	0.125
134	A	2	2	0.676925357	0.169459217	224	0.767123288	0.191780822	0.076712329	0.038356164	0.4
135	A	3	5	0.888840917	0.051175961	270	0.924657534	0.231164384	0.092465753	0.046232877	0.333333333
136	A	6	7	0.089054784	1.050342745	73	0.25	0.0625	0.025	0.0125	0.833333333
137	A	15	19	0.007764564	2.109882926	28	0.095890411	0.023972603	0.009589041	0.004794521	0.285714286
138	G	3	3	0.354914506	0.44987625	136	0.465753425	0.116438356	0.046575342	0.023287671	0.277777778
139	A	5	9	0.850149896	0.070504494	258	0.883561644	0.220890411	0.088356164	0.044178082	0.5
140	A	2	3	0.914100886	0.03900587	280	0.95890411	0.239726027	0.095890411	0.047945205	0.625
141	A	5	5	0.097484189	1.011065817	80	0.273972603	0.068493151	0.02739726	0.01369863	1
142	A	3	7	0.868160703	0.061399876	263	0.900684932	0.225171233	0.090068493	0.045034247	0.25
143	A	7	9	0.121808491	0.914322437	89	0.304794521	0.07619863	0.030479452	0.015239726	0.571428571
144	G	6	9	0.385352104	0.414142265	141	0.482876712	0.120719178	0.048287671	0.024143836	0.375
145	G	12	17	0.076906974	1.114034276	69	0.23630137	0.059075342	0.023630137	0.011815068	0.5
146	C	17	19	0.000300267	3.522492395	7	0.023972603	0.005993151	0.00239726	0.00119863	0.5
147	G	7	8	0.048236257	1.3166264	62	0.212328767	0.053082192	0.021232877	0.010616438	0.35
148	A	13	18	0.047500608	1.323300831	56	0.191780822	0.047945205	0.019178082	0.009589041	0.125
149	T	4	9	0.850149896	0.070504494	259	0.886986301	0.221746575	0.08869863	0.044349315	0.421052632
150	C	1	4	0.704051153	0.152395786	232	0.794520548	0.198630137	0.079452055	0.039726027	0.625
151	A	6	9	0.385352104	0.414142265	142	0.48630137	0.121575342	0.048630137	0.024315068	1
152	A	3	4	0.529070325	0.276486597	187	0.640410959	0.16010274	0.064041096	0.032020548	0.428571429
153	A	3	7	0.868160703	0.061399876	264	0.904109589	0.226027397	0.090410959	0.045205479	0.2
154	A	1	1	0.738314363	0.131758683	245	0.839041096	0.209760274	0.08390411	0.041952055	0.571428571
155	C	9	14	0.288025273	0.540569403	123	0.421232877	0.105308219	0.042123288	0.021061644	0.347826087
156	T	3	4	0.529070325	0.276486597	188	0.643835616	0.160958904	0.064383562	0.032191781	0.615384615
157	T	14	19	0.028839409	1.540013644	54	0.184931507	0.046232877	0.018493151	0.009246575	0
158	G	2	2	0.676925357	0.169459217	225	0.770547945	0.192636986	0.077054795	0.038527397	0.666666667
159	T	6	9	0.385352104	0.414142265	143	0.489726027	0.122431507	0.048972603	0.024486301	0.5
160	C	8	11	0.149040148	0.826696727	95	0.325342466	0.081335616	0.032534247	0.016267123	0.666666667
161	G	0	1	0.950523365	0.022037203	288	0.98630137	0.246575342	0.098630137	0.049315068	0.272727273
162	A	4	4	0.185826573	0.730892182	109	0.373287671	0.093321918	0.037328767	0.018664384	1
163	A	10	12	0.022040656	1.656775484	45	0.154109589	0.038527397	0.015410959	0.007705479	0.25
164	A	0	0	0.451484535	0.345357121	163	0.558219178	0.139554795	0.055821918	0.027910959	0.384615385
165	G	5	5	0.097484189	1.011065817	81	0.27739726	0.069349315	0.027739726	0.013869863	0.307692308
166	T	0	0	0.451484535	0.345357121	164	0.561643836	0.140410959	0.056164384	0.028082192	0
167	T	12	12	0.001076639	2.967929892	11	0.037671233	0.009417808	0.003767123	0.001883562	NaN
168	C	5	5	0.097484189	1.011065817	82	0.280821918	0.070205479	0.028082192	0.014041096	0.428571429
169	G	0	6	0.055563989	1.255206583	67	0.229452055	0.057363014	0.022945205	0.011472603	0
170	G	1	4	0.704051153	0.152395786	233	0.797945205	0.199486301	0.079794521	0.03989726	1
171	A	4	7	0.868160703	0.061399876	265	0.907534247	0.226883562	0.090753425	0.045376712	0.333333333
172	A	20	28	0.010975184	1.95958819	32	0.109589041	0.02739726	0.010958904	0.005479452	0.333333333
173	G	6	6	0.051234191	1.290440117	64	0.219178082	0.054794521	0.021917808	0.010958904	0.481481481
174	T	0	0	0.451484535	0.345357121	165	0.565068493	0.141267123	0.056506849	0.028253425	0.333333333
175	T	11	13	0.012199313	1.913664626	34	0.116438356	0.029109589	0.011643836	0.005821918	NaN
176	C	6	11	0.833935765	0.0788674	256	0.876712329	0.219178082	0.087671233	0.043835616	0.307692308
177	G	2	3	0.914100886	0.03900587	281	0.962328767	0.240582192	0.096232877	0.048116438	0.6
178	A	0	0	0.451484535	0.345357121	166	0.568493151	0.142123288	0.056849315	0.028424658	0.333333333
179	T	2	3	0.914100886	0.03900587	282	0.965753425	0.241438356	0.096575342	0.048287671	1
180	T	9	10	0.013939576	1.855750436	38	0.130136986	0.032534247	0.013013699	0.006506849	1
181	G	1	2	0.533192376	0.273116069	196	0.671232877	0.167808219	0.067123288	0.033561644	0.333333333
182	A	14	15	0.000583181	3.234196634	10	0.034246575	0.008561644	0.003424658	0.001712329	0
183	G	5	8	0.591069441	0.228361494	212	0.726027397	0.181506849	0.07260274	0.03630137	0.285714286
184	A	12	14	0.006695308	2.17422944	26	0.089041096	0.022260274	0.00890411	0.004452055	0.5
185	G	10	16	0.303205287	0.51826323	129	0.441780822	0.110445205	0.044178082	0.022089041	0.4
186	G	2	5	0.888840917	0.051175961	271	0.928082192	0.232020548	0.092808219	0.04640411	0.333333333
187	T	3	7	0.868160703	0.061399876	266	0.910958904	0.227739726	0.09109589	0.045547945	0.6
188	T	8	8	0.014185601	1.84815226	41	0.140410959	0.03510274	0.014041096	0.007020548	0.571428571
189	T	3	6	0.794731633	0.0997795	254	0.869863014	0.217465753	0.086986301	0.043493151	0.375
190	T	4	4	0.185826573	0.730892182	110	0.376712329	0.094178082	0.037671233	0.018835616	0.5
191	T	5	5	0.097484189	1.011065817	83	0.284246575	0.071061644	0.028424658	0.014212329	0
192	T	2	3	0.914100886	0.03900587	283	0.969178082	0.242294521	0.096917808	0.048458904	0.166666667
193	T	1	2	0.533192376	0.273116069	197	0.674657534	0.168664384	0.067465753	0.033732877	0.571428571
194	A	1	1	0.738314363	0.131758683	246	0.842465753	0.210616438	0.084246575	0.042123288	0.444444444
195	T	0	1	9.51E-01	0.021819483	292	1	0.25	0.1	0.05	0.428571429
196	T	12	18	0.135374058	0.868464552	94	0.321917808	0.080479452	0.032191781	0.01609589	1
197	G	17	22	0.005912234	2.228248385	25	0.085616438	0.02140411	0.008561644	0.004280822	0.388888889
198	C	1	2	0.533192376	0.273116069	198	0.678082192	0.169520548	0.067808219	0.03390411	0.333333333
199	T	9	13	0.171450658	0.765860844	103	0.352739726	0.088184932	0.035273973	0.017636986	0.444444444
200	T	6	6	0.051234191	1.290440117	65	0.22260274	0.055650685	0.022260274	0.011130137	0.454545455
201	T	4	4	0.185826573	0.730892182	111	0.380136986	0.095034247	0.038013699	0.019006849	0
202	T	1	2	0.533192376	0.273116069	199	0.681506849	0.170376712	0.068150685	0.034075342	0.5
203	A	3	4	0.529070325	0.276486597	189	0.647260274	0.161815068	0.064726027	0.032363014	0.5
204	A	5	7	0.350716672	0.455043589	133	0.455479452	0.113869863	0.045547945	0.022773973	0.5
205	A	19	26	0.009231765	2.034715259	31	0.106164384	0.026541096	0.010616438	0.005308219	0.428571429
206	G	5	5	0.097484189	1.011065817	84	0.287671233	0.071917808	0.028767123	0.014383562	0.535714286
207	T	7	9	0.121808491	0.914322437	90	0.308219178	0.077054795	0.030821918	0.015410959	0.2
208	G	6	9	0.385352104	0.414142265	144	0.493150685	0.123287671	0.049315068	0.024657534	0.444444444
209	G	2	5	0.888840917	0.051175961	272	0.931506849	0.232876712	0.093150685	0.046575342	0.555555556
210	A	17	23	0.012677836	1.896954871	36	0.123287671	0.030821918	0.012328767	0.006164384	0.5
211	C	3	5	0.888840917	0.051175961	273	0.934931507	0.233732877	0.093493151	0.046746575	0.238095238
212	G	13	23	0.455198628	0.341799056	182	0.623287671	0.155821918	0.062328767	0.031164384	0.5
213	G	17	21	0.002484148	2.604822533	19	0.065068493	0.016267123	0.006506849	0.003253425	0.5
214	C	3	3	0.354914506	0.44987625	137	0.469178082	0.117294521	0.046917808	0.023458904	0.277777778
215	C	13	22	0.331555604	0.479443627	131	0.448630137	0.112157534	0.044863014	0.022431507	0.25
216	G	1	1	0.738314363	0.131758683	247	0.845890411	0.211472603	0.084589041	0.042294521	0.476190476
217	C	7	10	0.242890984	0.614588606	120	0.410958904	0.102739726	0.04109589	0.020547945	0.588235294
218	C	0	0	0.451484535	0.345357121	167	0.571917808	0.142979452	0.057191781	0.02859589	0.5
219	C	7	7	0.026955662	1.569349998	51	0.174657534	0.043664384	0.017465753	0.008732877	0.625
220	A	1	4	0.704051153	0.152395786	234	0.801369863	0.200342466	0.080136986	0.040068493	0.5
221	A	19	25	0.004416621	2.354909867	23	0.078767123	0.019691781	0.007876712	0.003938356	1
222	G	6	7	0.089054784	1.050342745	74	0.253424658	0.063356164	0.025342466	0.012671233	0.481481481
223	T	4	5	0.296405968	0.528113056	126	0.431506849	0.107876712	0.043150685	0.021575342	0.285714286
224	T	1	2	0.533192376	0.273116069	200	0.684931507	0.171232877	0.068493151	0.034246575	0.25
225	G	20	27	0.005512942	2.258616577	24	0.082191781	0.020547945	0.008219178	0.004109589	0.466666667
226	G	6	8	0.209013018	0.679826664	118	0.404109589	0.101027397	0.040410959	0.020205479	0.413793103
227	T	3	3	0.354914506	0.44987625	138	0.47260274	0.118150685	0.047260274	0.023630137	0.5
228	G	7	12	0.606449548	0.217205323	216	0.739726027	0.184931507	0.073972603	0.036986301	0.333333333
229	G	7	9	0.121808491	0.914322437	91	0.311643836	0.077910959	0.031164384	0.015582192	0.545454545
230	A	20	23	0.000143457	3.843278255	5	0.017123288	0.004280822	0.001712329	0.000856164	0.4
231	G	2	4	0.704051153	0.152395786	235	0.804794521	0.20119863	0.080479452	0.040239726	0.333333333
232	T	4	4	0.185826573	0.730892182	112	0.383561644	0.095890411	0.038356164	0.019178082	0.333333333
233	T	1	1	0.738314363	0.131758683	248	0.849315068	0.212328767	0.084931507	0.042465753	0.2
234	C	3	3	0.354914506	0.44987625	139	0.476027397	0.119006849	0.04760274	0.02380137	0.833333333
235	A	5	6	0.163288272	0.787045007	101	0.345890411	0.086472603	0.034589041	0.017294521	0.333333333
236	T	1	3	0.914100886	0.03900587	284	0.97260274	0.243150685	0.097260274	0.048630137	0.333333333
237	A	6	11	0.833935765	0.0788674	257	0.880136986	0.220034247	0.088013699	0.044006849	0.666666667
238	A	1	1	0.738314363	0.131758683	249	0.852739726	0.213184932	0.085273973	0.042636986	0.4
239	T	1	2	0.533192376	0.273116069	201	0.688356164	0.172089041	0.068835616	0.034417808	0.25
240	T	12	17	0.076906974	1.114034276	70	0.239726027	0.059931507	0.023972603	0.011986301	1
241	C	4	4	0.185826573	0.730892182	113	0.386986301	0.096746575	0.03869863	0.019349315	0.375
242	C	2	2	0.676925357	0.169459217	226	0.773972603	0.193493151	0.07739726	0.03869863	0.833333333
243	T	6	8	0.209013018	0.679826664	119	0.407534247	0.101883562	0.040753425	0.020376712	0
244	G	0	1	0.950523365	0.022037203	289	0.989726027	0.247431507	0.098972603	0.049486301	0.5
245	A	22	27	0.000333733	3.476600848	9	0.030821918	0.007705479	0.003082192	0.001541096	0
246	G	12	20	0.324323633	0.489021404	130	0.445205479	0.11130137	0.044520548	0.022260274	0.307692308
247	C	3	4	0.529070325	0.276486597	190	0.650684932	0.162671233	0.065068493	0.032534247	0.555555556
248	T	18	31	0.258368325	0.58776073	122	0.417808219	0.104452055	0.041780822	0.020890411	0.666666667
249	G	0	1	0.950523365	0.022037203	290	0.993150685	0.248287671	0.099315068	0.049657534	0.586206897
250	T	7	9	0.121808491	0.914322437	92	0.315068493	0.078767123	0.031506849	0.015753425	0.5
251	T	8	9	0.025988935	1.585211517	48	0.164383562	0.04109589	0.016438356	0.008219178	0.222222222
252	T	20	26	0.002558447	2.592023575	21	0.071917808	0.017979452	0.007191781	0.00359589	0.111111111
253	G	4	6	0.570739377	0.243562163	210	0.719178082	0.179794521	0.071917808	0.035958904	0.4
254	T	4	5	0.296405968	0.528113056	127	0.434931507	0.108732877	0.043493151	0.021746575	0.428571429
255	T	1	2	0.533192376	0.273116069	202	0.691780822	0.172945205	0.069178082	0.034589041	0.25
256	T	15	29	0.724349906	0.140051592	237	0.811643836	0.202910959	0.081164384	0.040582192	0.5
257	G	2	4	0.704051153	0.152395786	236	0.808219178	0.202054795	0.080821918	0.040410959	0.607142857
258	T	0	0	0.451484535	0.345357121	168	0.575342466	0.143835616	0.057534247	0.028767123	0.75
259	T	10	18	0.605780811	0.217684488	214	0.732876712	0.183219178	0.073287671	0.036643836
260	C	11	14	0.030625227	1.513920684	55	0.188356164	0.047089041	0.018835616	0.009417808	0.647058824
261	T	5	7	0.350716672	0.455043589	134	0.45890411	0.114726027	0.045890411	0.022945205	0.363636364
262	T	9	12	0.089477498	1.048286168	76	0.260273973	0.065068493	0.026027397	0.013013699	0.285714286
263	C	3	3	0.354914506	0.44987625	140	0.479452055	0.119863014	0.047945205	0.023972603	0.692307692
264	T	5	6	0.163288272	0.787045007	102	0.349315068	0.087328767	0.034931507	0.017465753	0.4
265	T	0	1	0.950523365	0.022037203	291	0.996575342	0.249143836	0.099657534	0.049828767	0.666666667
266	T	2	5	0.888840917	0.051175961	274	0.938356164	0.234589041	0.093835616	0.046917808	1
267	A	0	0	0.451484535	0.345357121	169	0.578767123	0.144691781	0.057876712	0.028938356	0.666666667
268	T	0	0	0.451484535	0.345357121	170	0.582191781	0.145547945	0.058219178	0.029109589	0.5
269	T	3	6	0.794731633	0.0997795	255	0.873287671	0.218321918	0.087328767	0.043664384
270	A	13	17	0.023166446	1.635140587	46	0.157534247	0.039383562	0.015753425	0.007876712	0.666666667
271	C	8	13	0.424770006	0.371846157	147	0.503424658	0.125856164	0.050342466	0.025171233	0.470588235
272	G	13	14	0.001108817	2.955140124	14	0.047945205	0.011986301	0.004794521	0.00239726	0.416666667
273	C	7	10	0.242890984	0.614588606	121	0.414383562	0.10359589	0.041438356	0.020719178	0.352941176
274	G	2	2	0.676925357	0.169459217	227	0.77739726	0.194349315	0.077739726	0.038869863	0.6
275	A	17	21	0.002484148	2.604822533	20	0.068493151	0.017123288	0.006849315	0.003424658	0
276	C	4	5	0.296405968	0.528113056	128	0.438356164	0.109589041	0.043835616	0.021917808	0.454545455
277	T	54	82	7.15E-05	4.145693958	2	0.006849315	0.001712329	0.000684932	0.000342466	0.2
278	A	3	5	0.888840917	0.051175961	275	0.941780822	0.235445205	0.094178082	0.047089041	0.469135802
279	C	0	0	0.451484535	0.345357121	171	0.585616438	0.14640411	0.058561644	0.029280822	0
280	C	2	3	0.914100886	0.03900587	285	0.976027397	0.244006849	0.09760274	0.04880137	NaN
281	T	0	0	0.451484535	0.345357121	172	0.589041096	0.147260274	0.05890411	0.029452055	0.5
282	A	2	3	0.914100886	0.03900587	286	0.979452055	0.244863014	0.097945205	0.048972603	NaN
283	C	0	0	0.451484535	0.345357121	173	0.592465753	0.148116438	0.059246575	0.029623288	0.666666667
284	C	1	2	0.533192376	0.273116069	203	0.695205479	0.17380137	0.069520548	0.034760274	NaN
285	T	0	0	0.451484535	0.345357121	174	0.595890411	0.148972603	0.059589041	0.029794521	0
286	A	0	0	0.451484535	0.345357121	175	0.599315068	0.149828767	0.059931507	0.029965753	NaN
287	A	0	0	0.451484535	0.345357121	176	0.602739726	0.150684932	0.060273973	0.030136986	NaN
288	C	0	0	0.451484535	0.345357121	177	0.606164384	0.151541096	0.060616438	0.030308219	NaN
289	C	0	0	0.451484535	0.345357121	178	0.609589041	0.15239726	0.060958904	0.030479452	NaN
290	T	0	0	0.451484535	0.345357121	179	0.613013699	0.153253425	0.06130137	0.030650685	NaN
291	A	0	0	0.451484535	0.345357121	180	0.616438356	0.154109589	0.061643836	0.030821918	NaN
292	C	0	0	0.451484535	0.345357121	181	0.619863014	0.154965753	0.061986301	0.030993151	NaN
