## Supplementary material for "Dense encoding of developmental regulatory information may constrain evolvability": Figure 2 data

### Sheet: raw_measurements
E3NWT	229-2	193-4	172-10	171-4	157-4	155-5	79-11	60-3	59-13	Hth2
164.188	62.392	119.08	43.971	46.212	78.58	98.401	81.752	47.7	78.536	202.652
159.551	62.722	49.796	23.971	21.825	74.667	64.496	61.562	46.825	24.464	134.319
181.058	68.794	71.599	29.986	50.612	155.681	116.883	116.268	45.962	65.639	110.159
126.594	64.546	68.693	42.855	31.712	89.42	55.38	52.143	49.212	18.485	103.536
150.768	57.33	119.701	55.246	33.663	145.522	100.686	35.804	49.612	59.227	116.783
119.449	55.722	71.08	50.681	41.3	87.899	52.628	163.955	41.55	20.052	107.159
106.087	52.165	68.883	43.986	35.688	123.884	56.606	79.554	42.8	38.546	121.797
70.087	41.68	119.62	22.246	32.263	147.638	121.993	77.42	36.125	26.371	102.42
49.913	41	60.277	43.348	32.888	117.203	83.774	78.723	31.675	19.794	94.913
60.261	34.711	64.891	23.536	45.513	76.319	42.066	63.018	58.163	18.433	92.565
103.638	25.052	139.438	46.203	37.025	114.101	78.876	60.268	25.962	19.01	93.391
109.377	23.01	63.124	24.522	34.275	81.391	37.533	66.723	25.25	19.938	100.145
99.696	27.031	98.555	41.812	35.188	133.232	38.956	75.08	28.738	21.907	114.754
33.13	25.433	114.387	21.739	37.75	76.159	110.956	27.696	55.312	82.701	83.812
71.986	23.515	55.35	18.058	34.112	91.406	65.146	5.054	74.513	17.258	80.841
104.246	24.031	165.387	17.493	33.2	46.101	25.796	0.991	31.587	17.546	85.159
69.737	24.216	49.489	21.043	39.862	30.478	27.409	14.589	44.9	70.918	83.623
79.562	82.608	44.81	26.928	36.362	39.159	60.971	74.036	103.722	17.814	90.101
98.7	77.021	143.898	19.232	35.45	64.739	83.168	7.536	94.753	79.041	52.696
103.688	68.918	47.964	15.029	39.663	158.319	127.117	26.955	72.794	20.072	114.913
100.638	58.505	123.35	34.841	32.65	114.866	95.058	57.615	93.021	23.784	98.058
89.688	71.155	36.153	17.928	57.975	109.571	67.918	71.513	93.381	91.175	131.783
98.3	71.495	34.401	45.261	55.375	153.83	56.711	119.808	81.052	36.371	101.116
95.438	73.01	30.847	27.913	47.075	80.188	63.928	111.801	57.392	19.649	121.232
96.463	69.753	30.299	63.826	54.15	74.321	54.598	20.84	47.196	19.474	184.565
55.788	69.825	75.949	53.173	35.975	79.616	55.072	114.256	46.01	51.66	172.87
43.95	63.247	66.316	49.615	61.413	141.929	38.082	118.993	57.969	19.464	142.072
38.862	27.934	60.401	93.538	43.768	71.259	73.66	128.234	55.216	22.206	62.855
45.388	66.362	68.186	31.25	45.406	67.714	36.608	133.869	36.598	20.124	118.261
47.388	56.962	87.994	88.615	57.551	81.357	31.804	107.277	26.072	22.536	122.87
94.912	45.925	92	47.827	56	105.866	40.804	139.124	47.598	44.938	59.681
98.825	51.388	82.797	64.346	56.232	74.634	40.021	84.92	38.948	21.526	76.812
99.05	53.812	79.113	33.885	29.71	112.991	89.031	161.46	52.412	20.113	73.043
100.55	44.788	84.26	67.808	50.116	118.929	101.959	243.869	48.701	36.423	94.986
78.612	25.212	74.232	80.692	31.986	72.866	67.182	187.474	62.526	16.443	69.739
82.088	26.762	73.74	60.25	49.13	77.589	59.752	82.759	72.196	16.753	213.673
67.487	28.875	74.175	35.019	40.101	64.732	71.19	22.35	90.321	15.082	215.865
65.787	26.05	74.814	33	49.261	100.804	47.796	40.993	75.672	23.052	234.115
66.25	23.337	53.757	32.269	32.797	68.107	86.883	110.781	81.591	32.938	109.75
54.638	24.837	29.102	60.635	44.812	129.688	46.985	127.949	68.474	19.371	189.327
48.125	22.788	22.345	36.538	27.464	48.223	77.934	16.679	80.693	16.454	109.423
40.538	91.893	18.542	52.827	58.029	143.625	87.766	2.971	67.19	11.423	107.462
29.938	79.464	44.582	39	26.957	156.929	46.803	111.635	65.124	15.485	113.077
14.762	74.705	43.35	39.135	42.13	53.759	123.664	146.766	59.46	30.526	173.019
11.875	75.259	67.247	35.019	27.594	151.777	99.555	100.394	66.964	42.495	103.327
29.462	73.902	70.381	62.75	25.174	52.286	45.431	176.65	67.73	30.299	66.904
36.2	76.857	69.103	35.635	31.826	174.545	51.358	73.37	85.555	56.446	90.481
43.2	70.866	70.701	29.058	37.261	188.473	83.416	110.837	67.766	28.759	128.308
21.113	61.241	62.763	79.038	29.261	122.237	36.766	121.649	52.365	37.714	56.615
100.558	59.286	69.845	54.875	42.913	90.006	144.533	64.159	94.416	25.92	50.788
97.5	59.723	69.66	97.469	26.087	90.13	27.803	94.99	55.365	24.991	58.712
94.481	48.786	69.691	43.609	50.058	79.39	73.642	23.769	71.825	39.723	55.731
90.154	35.982	66.979	30.203	78.014	110.079	33.161	9.716	25.839	28.607	103.692
70.615	32.589	60.763	71.547	30.449	81.339	50.299	7.413	55.212	44.688	58.712
68.5	34.455	57.093	34.781	94.478	144.989	84.752	19.317	97.212	40.393	200.808
50.135	28.429	59.485	69.219	52.652	58.718	52.65	19.875	66.481	20.402	154.154
44.077	26.866	46.289	26.641	36.638	54.734	59.801	3.764	77.337	23.857	143.615
42.442	25.089	47.01	68.891	60.87	82.571	38.071	122.76	79.567	24.312	110.25
28.385	26.913	48.99	32.304	21.174	47.136	52.179	116.226	73.413	16.839	135.327
	21.938	41.072	36.357	55.797	37.774	48.032	154.883	53.798	15.259
	19.775	34.268	24.205	31.884	45.141	57.115	71.504	95.298	47.973
	21.637	21.959	48.205	41.34	122.927	45.577	58.591	51.49	16.152
	17.038	23.814	28.33	38.093	114.667	71.949	61.766	61.087	52.679
	15.312	25.082	51.554	42.711	136.282	48.481	64.438	53.048	25.25
	16.488	21.186	55.223	35.701		83.276	78.35	63.76	41.911
	20.387	17.515	42.589	34.247		44.256	118.686	95.01	18.134
	77.366	23.66	36.518	47.701		47.769	81.511	105.913	19.814
	74.482		54.857	38.959		55.173	77.058	66.048	75.608
	78.054		42.089	86.913		42.923	152.204	55.596	22.907
	78.652		38.098	91.681		85.545	60.285	91.875	17
	76.634		46.482	96.145		41.487	62.635	75.221	35.072
	77.161		39.259	106.391		100.34	98.051	63.317	14.495
	74.009		43.5	123.957		70.776	97.131	91.24	11.526
	70.107		34.884	116.174		50.788	49.387	49.663	20.216
	60.071		32.312	107.13		44.301	93.117	96.423	41.66
	61.446		42.732	104.754		89.96	112.38	50.385	12.845
	56.929		30.777	102.681		85.927	112.358	63.673	19.072
	57.223		42.402	108.348		88.678	153.219	70.744	47.196
	49.223		29.027	106.348		91.836	92.139	57.385	25.804
	32.759		55.554	104.551		89.181	17.073	94.955	28.204
	28.429		64.196	99.101		78.853		53.365	22.876
	50.87		91.423	93.797		71.164		68.244	28.905
	50.435		77.237	93.174		60.842		61.808	32.993
	54.826		50.598	100.855		63.723		53.045	22.766
	53.406		22.794	92.58		56.073		49.455	19.358
	60.449		85.433	103.159		37.073		40.596	16.117
	64.696		23.134	107.783		35.395		39.962	22.19
	59.609		39.485	103.246		34.977		40.763	67.825
	57.391		25.753	97.406		31.65		71.038	21.277
	54.348		65.186	83.652		20.215		127.968	42.81
	53.87		29.289	69.826		15.65		54.359	21.863
	52.478		29.773	70.464		71.991		59.827	46.462
	47.681		66.237	45.797		61.393		78.538	20.587
	43.072		23.969	42.913		57.232		43.642	24.575
	46.87		22.722	35.565		60.018		58.496	55.013
	51.029		74.639	48.609		62.42		83.745	26.3
	47.681		31.505	28.058		57.339		57	20.55
	29.435		20.598	44.623		64.705		61.131	55.375
	16.145		20.928	130.763		58.991		64.175	20.725
	22.362		21.794	123.514		53.464		56.409	22.637
	31.536		19.794	132.418		42.348		60.131	49.862
	32.739		70.361	133.277		32.161		56.124	18.188
	26.217		28.814	118.847		45.812		82.628	17.863
	21.188		85.948	108.571		50.062		84.35	23.637
	20.986		28.794	91.955		22.884		55.321	57.737
	25.116		92.041	86.723		38.598		81.693	18.225
	23.391		23.124	92.085		50.054		68.803	13.95
	71.2		67.515	74.531		29.598		88.007	13.688
	68.55		22.928	47.972		33.393		97.883	64.1
	66.888		44.134	44.559		75.759		68.62	14.75
	61.05		35.299	33.531		38.768		74.139	19.163
	57.95		32.845	32.435		51.027		39.985	68.938
	59.15		41.103	24.429		107.125		34.569	20.85
	49.725		59.784	19.554				32.883	80.138
	43.938		27.32					28.657
	46.05		63.784
	41.788		31.577
	36.275		32.825
	19.1		45.34
	24.462		27.423
	22.438		45.268
	20.675		26.753
	23.087		25.536
	23.788		25.278
	16.562		33.412
	20.113		34.216
	54.095		27.041
	56.584		49.784
	56.073		26.897
	63.504		57.33
	66.518		22.454
	66.577		39.309
	62.905		19.471
	55.985		67.067
	62.635		51.885
	59.073		41.115
	64.197
	55.65
	47.241
	40.964
	38.015
	33.438

### Sheet: backgrounds
E3NWT	229-2	193-4	172-10	171-4	157-4	155-5	79-11	60-3	59-13	Hth2
202.652	7.021	48.336	30.101	32.3	5.203	37.869	15.453	4.025	69.392	38.565
134.319	9.969	11.839	10.145	4.838	4.072	17.416	13.33	5.15	14.619	12.754
110.159	16.093	20.569	16.333	30.35	27.391	48.635	16.875	4.8	54.351	7.058
103.536	13.031	19.153	29.116	9.537	7.783	11.693	25.438	6.787	5.928	5.594
116.783	6.454	43.226	41.696	9.613	22.623	39.051	37.125	8.15	46.474	8.652
107.159	8.546	17.117	37.275	16.188	7.319	10.226	34.786	5.737	7.371	6.58
121.797	8.629	15.372	30.536	10.562	17.174	12.73	23.598	7.575	24.515	9.884
102.42	4.959	38.489	8.899	6.3	24.449	51.905	26.045	4.963	12	6.043
94.913	7.876	11.606	29.841	6.838	17.348	30.489	25.036	3.25	5.485	4.754
92.565	6.041	13.613	10.087	19.712	7.203	6.511	18.17	18.925	4.144	5.101
93.391	5.268	49.029	32.667	11.225	17.464	30.182	29.188	4.062	4.732	5.928
100.145	7.299	12.825	11.13	8.2	8.667	6.234	26.875	6.312	5.567	8.232
114.754	11.237	29.19	29.493	9.25	22.406	8.912	20.054	8.15	7.711	11.449
83.812	9.918	37.504	9.971	11.688	8.464	54.066	13.911	21.75	68.299	4.754
80.841	9.278	10.861	6.188	8.375	14.174	33.029	11	31.725	3.794	4.058
85.159	10.237	65.051	5.899	7.55	5.174	10.073	14.446	11.775	6.454	6.145
83.623	11.186	9.453	9.667	14.55	2.71	11.102	6.607	19.363	60.062	6.754
90.101	21.01	8.109	16.986	11.8	4.739	31.248	12.5	24.052	8.804	12.551
52.696	15.278	61.241	12.768	11.137	11.348	44.613	35.857	19.474	70.928	5.739
114.913	7.711	9.686	10.493	15.363	38.797	71.672	44.482	8.371	11.918	20.072
98.058	7.021	47.387	30.71	8.575	19.875	53.555	23.981	20.165	15.732	15.362
131.783	21.33	8.569	14.362	36.95	17.134	15.371	11.237	22.134	83.093	23.188
101.116	21.454	8.891	41.71	34.888	29.062	9.536	10.878	17.33	23.258	16.855
121.232	23.309	6.482	24.493	27.762	8.196	14.856	8.468	7.433	6.691	21.739
184.565	20.062	7.657	60.304	38.913	6.866	10.784	8.782	6.371	6.474	42.797
172.87	20.113	12.333	36.365	21.875	8.17	13.701	7.346	6.948	38.598	48.594
142.072	15.588	8.582	32.788	47.5	25.732	8.093	22.832	13.423	6.443	21.957
62.855	7.301	10.994	75.808	25.29	5.259	31.577	29.036	12.206	9.258	4.957
118.261	20.825	12.678	11.462	25.507	4.759	8.423	17.066	6.897	7.165	19.377
122.87	15.238	27.723	66.731	37.609	8.616	9.732	27.708	5.423	9.619	21.029
59.681	9.762	31.655	24.865	35.319	14.562	19.546	38.628	19.835	32.165	6.435
76.812	16.262	22.463	40.25	35.435	6.964	20	31.898	15.485	8.804	10.145
73.043	18.438	18.763	10.212	9.362	16.482	49.784	24.613	22.371	7.34	8.145
94.986	14.3	23.887	42.673	29.362	18.714	59.887	22.912	20.598	23.753	13.145
69.739	5.225	14.085	55.288	11.159	5.92	18.358	17.715	28.464	3.814	6.551
213.673	9.35	15.158	34.692	28.319	7.848	14.343	23.482	34.454	4.186	27.846
215.865	11.887	16.927	9.635	19.841	5.018	20.993	32.255	15.453	3.464	32.654
234.115	11.4	17.599	7.481	28.696	15.857	7.467	28.642	8.131	11.021	45.981
109.75	9.95	9.65	7.038	13	8.866	30.854	15.613	12.007	21.186	5.154
189.327	12.55	6.768	35.212	24.681	28.268	7.752	9.635	7.343	9.32	25.615
109.423	12.575	6	10.923	7.725	8.134	25.679	24.679	12.372	9.082	6.077
107.462	17.509	4.898	27.385	38.072	36.062	31.161	28.839	6.737	6.052	6
113.077	6.589	30.791	13.538	8.072	45.812	7.518	28.825	5.664	10.113	7.962
173.019	6.911	29.757	13.712	22.899	9.286	52.796	38.708	4.387	25.134	22.731
103.327	8.071	9.247	9.596	8.203	42.152	38.927	30.657	7.759	37.165	9.346
66.904	9.339	12.412	40.212	5.725	8.902	6.401	30.38	8.861	24.928	2.942
90.481	11.661	11.237	13.346	11.913	53.018	11.248	31.745	20.467	34.08	8.981
128.308	8.955	14.124	7.25	17.507	54.741	32.387	34.269	9.569	7.759	18.5
56.615	6.518	10.485	63.442	9.87	15.768	7.131	24.981	5	17.25	3.038
50.788	11.348	17.794	39.984	24.435	7.282	80.416	27.111	29.613	5.545	3
58.712	12.062	19.412	83.469	7.246	8.322	8.474	14.197	15.715	5.196	4.846
55.731	8.295	19.701	29.609	31.507	6.638	35.912	19.909	29.153	19.982	4.231
103.692	8.054	17.021	16.828	61.913	15.593	12.036	14.019	6.584	9.491	15.462
58.712	11.732	10.845	58.328	16.58	7.701	22.35	18.688	21.679	26.375	5.346
200.808	15.643	8.268	21.75	81.116	27.695	43.015	19.856	45.204	24.339	39.962
154.154	9.67	11.412	57.453	41.812	4.418	23.73	17.389	23.596	4.455	29.673
143.615	9.598	7.082	16.031	27.275	5.418	22.545	13.053	27.279	10.571	27.962
110.25	11.812	7.959	59.188	52.812	12.915	7.872	8.87	25.923	13.054	20.519
135.327	5.862	10.155	16.616	13.058	4.333	16.019	5.029	22.51	7.643	32.654
62.58	4.612	7	19.241	47.638	3.514	10.808	12.898	11.519	8.58
54.797	6.65	5.691	5.152	23.826	6.424	15.179	21.978	31.298	41.42
66.217	10.338	6	26.143	12.062	27.972	8.231	17.022	5.846	10.286
37.304	6.412	13.103	6.473	10.072	26.65	23.942	20.058	9.019	47.188
52.348	4.938	15.866	28.946	15.093	35.571	9.974	14.161	4.721	19.857
35.464	6.612	11.948	30.366	7.227		30.776	12.277	9.971	36.545
29.478	11.2	8.237	16.259	6.206		7.474	24.153	26.885	2.227
14.348	14.321	14.567	8.768	20.691		9.564	29.679	31.423	5.041
6.014	11.366		27.062	11.443		14.199	22.905	11.298	61.041
10.232	14.964		14.241	17.246		8.237	21.985	6.404	8.392
29.797	15.518		10.33	16.058		36.391	19.854	25.317	3.557
33.551	13.491		18.661	17.696		11.571	20.109	15.413	22.701
30.536	13.991		11.562	19.899		48.224	22.372	11.067	3.031
5.029	11.33		15.759	34.333		30.878	22.839	26.337	5.01
26.246	10.384		8.429	25.174		19.59	16.234	6.558	15.062
39.348	3.946		6.027	16.594		16.917	15.555	30.452	37.082
11.488	7.661		16.562	14.899		7.977	13.314	7.962	7.876
12.95	6.232		6.616	13.855		6.893	22.569	14.846	14.082
25.863	8.107		20.857	17.841		8.102	21.336	16.224	42.515
28.45	8.339		8.652	18.275		10.983	6.124	9.378	21.237
24.012	6.473		36.759	17.145		11.294	12.956	28.686	16.803
12.588	7.679		52.175	12.681		8.147		7.353	11.62
20.775	11.058		79.258	8.246		10.65		14.981	18.197
16.4	11.232		64.753	13.232		8.588		11.673	22.927
16.65	16.014		37.237	21.072		12.994		7.327	14.628
12.675	14.072		9.01	13.101		10.994		7.179	13.482
9.488	20.493		71.423	23.478		10.401		4.532	11.73
8.512	24.783		9.082	28.319		15.859		6.968	17.723
14.238	19.681		25.361	23.87		15.48		7.744	63.876
15.387	17.507		11.588	18.087		13.571		23.327	17.409
13.625	14.377		50.804	13.681		7.113		54.436	39.102
17.15	13.913		13.835	16.609		4.847		20.987	8.812
18.587	12.507		14.155	24		14.464		25.019	33.35
21.863	8.812		50.598	8.116		8.188		34.641	7.562
10.363	7		8.464	16.174		6.795		9.022	11.438
18.488	10.623		7.052	16.029		9.018		13.701	41.675
13.137	15.667		59.969	27.942		11.143		25.657	13
17.562	16.246		17.196	8.362		10.17		10.234	7.2
21.025	8.609		6.33	23.855		15.705		12.073	42.112
11.975	6.826		6.629	13.989		15.304		13.723	7.463
11.863	14.681		7.639	19.537		13.455		9.766	9.3
13.15	23.768		6.68	36.876		7.92		11.613	36.663
7.263	24.971		58.124	39.407		4.08		9.657	5.675
4.2	18.42		16.856	25.412		14.366		23.277	5.25
3.987	13.536		75.227	19.379		18.884		24.153	11
20.512	13.203		18.742	18.079		4.509		9.277	45.85
27.2	17.275		82.082	26.299		13.902		23.109	7.487
34.913	15.884		14.021	33.548		20.714		16.774	6.037
14.562	8.625		58.948	18.746		8.473		27.927	7.513
9.365	8.887		14.722	17.006		10.741		34.036	57.7
17.192	6.763		35.887	21.955		36.482		20.526	8.463
16.154	5.713		21.454	18.119		14.402		24.788	12.812
16.769	9.988		18.33	17.921		22.223		8.562	62.538
5.865	15.588		22.649	10.52		56.455		7.832	14.55
11.769	9.887		37.268	7.554				6.993	73.838
6.019	6.263		5.887					6.934
7.558	8.35		40.866
9.788	10.45		8.887
5.981	10.55		11.351
	2.288		22.515
	8.887		5.505
	6.862		25.062
	5.412		6.33
	10.45		5.536
	10.925		5.691
	4.95		13.866
	9.512		14.598
	7.81		7.361
	7.942		30.536
	6.482		8.371
	13.759		41.732
	16.737		10.175
	16.336		27.608
	12.416		11.163
	9.336		58.894
	16.387		43.644
	12.92		32.952
	17.971
	9.686
	8.993
	8.891
	10.971
	6.635
