## Supplementary material for "Dense encoding of developmental regulatory information may constrain evolvability": Figure 3 data

### Sheet: Sheet1
WT	0						172-8	0.0256405						B4	3.04871							14	15	anterior				80-8	2.04871			174-3	2.03315			m115-3	0.529872			125-5	0.528581			72-8	0.453618
14			15				14			15				14			15				WT	0	0	0	0
stripe	between	anterior	stripe	between	anterior		stripe	between	anterior	stripe	between	anterior		stripe	between	anterior	stripe	between	anterior		B4	4.98426	2.68353	6.85215	3.04871			14	15	anterior		14	15	anterior		14	15	anterior		14	15	anterior		14	15	anterior
4.303	3.361	3.894	55.928	4.736	4.058		9.161	4.907	5.103	22.343	3.102	6.745		40.66	12.994	8.788	98.153	4.971	22.825		172-8	1.52817	0.568526	1.2942	0.0256405			1101.88	1703.54	733.246		1838.51	1404.99	1056.92		324.638	440.712	363.741		64.295	92	130.58		416.404	701.245	510.288
5.332	3.678	3.139	51.692	4.736	4.058		15.401	4.338	4.382	12.978	5.007	6.036		23.494	8.526	12.583	109.847	5.628	22.496		80-8	1.21399	1.02224	1.09888	2.04871			759.038	1433.47	533.246		1550.62	1316.19	692.775		335.159	515.312	346.517		65.205	96.742	81.333		416.404	776.808	509.048
4.726	3.317	3.466	43.995	4.202	4.263		14.985	4.358	5.382	15.35	5.168	7.796		18.167	7.897	12.269	109.73	21.307	35.124		174-3	1.2639	1.10221	0.931537	2.03315			582.154	1132.23	645.043		1161.55	1404.81	821.25		313.058	532.425	284.31		69.161	88.804	72.014		402.899	745.587	566
3.255	4.385	4.385	53.394	4.144	4.182		8.453	3.503	3.89	31.146	4.876	3.92		22.558	7.699	11.519	85.285	60.088	40.54		m115-3	1.19346	1.0747	1.19419	0.529872			942.288	1077.53	660.174		1627.64	1476.96	817.125		320.739	530.35	361.931		67.125	82.557	59.754		365.01	775.245	468.899
4.312	4.341	3.899	49.524	4.332	4.445		6.153	3.457	4.625	22.569	6.109	4.672		26.737	6.731	7.071	137.642	33.883	36		125-5	2.15009	1.74142	2.15454	0.528581			423.885	716.647	860.174		1491.01	1550.48	1041.16		305.797	500.7	413.517		56.714	89.247	89.797		444.337	590.327	515.082
4.091	4.5	4.019	37.312	5.043	4.504		7.956	3.517	4.397	15.474	6.985	4.92		8.41	6.141	8.564	44.38	22.62	32.307		72-8	1.17109	1.02442	1.22397	0.453618			446.038	1433.47	638.304		1266.21	1572	1062.67		325.87	420.914	367.672		49.464	84.526	79.217		475.048	884.135	546.12
4.245	4.721	4.673	27.846	5.183	4.657		7.752	3.768	5.037	9.62	7.642	4.81		36.724	5.654	11.122	40.015	6.248	47.788									559.038	1417.65	657.087		1179.98	1451.96	885.45		317.217	435.483	344.948		58.375	139.649	62.971		435.577	671.269	539.284
5.663	4.298	4.904	35.577	4.933	4.511		3.686	4.642	5.515	12.708	8.219	4.832		27.929	10.077	10.846	90.642	5.599	43.723									568.731	1236.56	998.377		1625.44	1258.36	906.112		351.377	434.276	251.586		58.17	126.351	37.449		466.837	637.312	534.712
4.301	3.601	4.495	62.337	4.774	4.511		10.533	4.55	5.375	15.299	6	4.987		23.808	6.686	8.827	69.942	5.496	43.723									599.904	1717.18	580.203		1709.01	966.406	879.025		386.42	554.776	289.207		59.473	167.093	43.594		466.053	634.861	518.264
3.825	3.202	4.697	51.769	4.76	4.759		8.015	5.252	5.162	23.015	4.416	12.654		16.878	5.942	10.019	86.642	31.584	30.234									852.096	1051.82	845.971		1462.66	959.13	917.7		420.739	556.052	259.224		66.312	171.732	111.217		423.87	626.625	471.293
2.994	4.288	4.26	63.264	4.986	5.197		8.088	4.735	4.978	27.394	4.109	4.551		12.571	15.231	6.109	70.073	55.876	17.569									975.173	810.441	527.072		1509.51	1599.83	820.888		378.681	494.448	333.741		61.402	144.887	112.493			709.562
2.867	4.875	3.995	64.635	4.74	3.628		7.599	5.053	4.875	30.65	4.416	4.75		40.449	10.564	6.526	79.737	49.62	20.723									822.038	925.206	681.261		1369.77	1320.04	773.325		344.391	572.931	409.776		61.607	94.608	82.899		431.244	704.816	517.899
3.91	5.077	4.428	50.096	4.654	2.825		5.577	5.583	6.307	28.708	6.044	9.397		29.776	8.744	6.431	111.277	8.562	14.796									761.692	1380.5	694.609		1519.92	1161	682.475		392.493	409.552	377.81		59	97.371	62.754
2.994	3.678	4.192	60.755	4.433	3.387		8.679	4.848	4.701	32.569	7.766	11.385		16.494	7.442	6.35	95.204	5.65	28.628									751.788	1423.03	725.971		1330.56	997.449	570.987		346.188	515.379	378.552		65.598	128.268	39.841
2.566	4.409	4.962	52.471	4.481	4.219		9.781	5.106	4.438	30.314	8.321	5.263		31.186	7.122	6.949	109.526	6.591	46.62									664.558	1015.03	685.275		1672.82	957.435	983.312		363.101	449.466	265.534		121.625	115.845	43.87
2.675	4.053	5.173	59.043	4.514	5.036		6.387	4.868	4.526	11.255	7.628	7.179		30.051	6.256	7.234	86.358	32.474	28.978									743.212	855.794	454.638		987.285	1317.48	1129.44		345.261	519.31	331.914		132.902	171.309	76.681
2.843	4.308	3.976	74.264	5.115	4.54		21.825	5.377	7.051	16.832	6.985	5.301		22.154	6.186	12.832	132.431	28.285	24.737									883.558	789.882	493.913		973.949	1111.48	1036.04		327.014	513.69	328.224		99.679	220.546	68.87
3.163	4.159	4.096	54.082	5.24	4.292		13.672	5	7.927	12.701	5.27	5.154		42.763	6.327	9.533	64	42.854	25.401									719.25	1716.79	615.812		1289.88	2394.64	986.612		460.768	511.603	319.172		108.402	195.68	64.986		WT
3.253	4.716	3.952	38.361	5.505	5.387		12.803	4.523	6.117	11.73	4.818	5.147		29.199	11.006	8.905	97.628	6.766	27.336									699.827	1003.09	582.319		1479.3	2080.96	987.15		337.884	505.672	331.879		114.277	192.546	58.493		387.567	784.88	384.883
3.747	4.404	4.476	38.279	5.346	4.577		4.978	5.245	3.978	14.964	4.285	6.555		14.026	10.468	10.693	84.518	7.847	29.788									865.769	711.412	610.087		1358.58	1766.25	1197.24		436.609	411.517	258.862		89.214	120.938	43.29		382.788	690.96	375.751
2.976	3.88	4.567	20.438	5.346	4.949		6.036	4.894	6.08	11.161	10.098	7.343		13.288	10.744	9.197	82.372	12.161	45.686									1008.27	759.647	993.71		1521.74	1623.04	1004.99		376.768	458.121	240.034		56.214	96.216			325.937	664.951	294.06
2.783	4.188	4.375	25.014	5.365	3.942		5.679	4.636	8.993	14.365	8.661	4.708		29.494	10.667	6.942	60.051	7.277	24.65										709.176			1592.54	1794.39	984.9		388.319	432.448	347.155		53.964	98.103			378.264	675.768	356.35
3.151	3.875	3.851	19.466	5.365	7.489		6.263	4.576	6.431	14.146	7.393	2.102		25.013	8.744	8.221	55.701	10.204	34.08										1926.27			1422.19	1561.33	1046.94		357.42	420.914	375.121		51.223	156.67			392.825	642.65	420.96
3.217	4.216	4.087	23.466	4.851	7.489		8.255	4.265	4.35	10.723	7.696	5.328		29.385	17.038	7.904	137	45.35	35.372										2082.76			1255.45	1368.57	1290.78		409.638	535.724	369.914			164.041			405.533	646.682	483.464
2.795	4.553	4.221	35.75	4.37	4.606		11.19	4.147	4.394	10.088	9.25	8.788		35.635	9.59	6.615	76.489	55.358	25.102										1889.18			1280.17	1513.19	1183.29		412.449	589.5	275.397			151.278			323.696	667.562	496.777
10.904	4.255	3.889	35.812	3.803	4.467		9.161	4.544	4.606	8.664	8.75	4.423		48.019	9.449	6.596	115.788	26.993	35.533										1597.53			1265.73	1411.13				472.672	302.328			108.887			425.014	718.172	483.639
9.847	3.312	3.875	35.827	3.736	4.569		3.46	4.287	4.701	24.19	6.679	3.285		11.308	8.263	7.385	77	46.182	51.27										1159.68			1026.31	1619.58					293.586			113.485			353.656	705.132	465.504
7.096	3.832	4.038	19.019	4.37	5.496		12.628	4.426	4.343	22.533	4.223	3.62		7.135	7.295	7.308	69.088	22.299	19.489													1426.23	3017.94					297.31			97.124			473.845	685.708	469.92
3.921	4.087	3.341	10.548	4.005	4.438		5.007	6.287	5.463	20.526	4.938	3.635		18.955	7.654	8.543	99.861	5.745	19.117									749.057	1247.24	676.976		1004.49	2012.64					260.672			113.918			304.905	685.708
5.48	6.212	3.981	8.846	3.495	3.861		10.204	8.154	4.299	11.27	8.241	3.635		18.846	8.135	7.135	99.861	6.197	19.635													845.307	1579.01					240.793			140.505			342.857
6.802	5.385	4.231	23.447	3.361	5.365		4.511	6.243	3.661	10.635	7.661	3.657		40.109	7.045	6.942	100.161	6.197	24.423													842.562	1614.13								95.773			305.407
8.644	4.721	3.418	25.399	3.486	5.869		6.153	5.544	3.605	21.161	7.848	5.526		23.532	6.885	7.885	141.693	6.066	28.628													887.832	1609.43								86.062			353.097
7.61	4.332	3.183	25.399	4.106	4.409		3.635	4.324	4.068	13.423	13.25	3.995		20.59	6.808	7.024	75.993	7.781	43.022													841.839	2059								131.969
4.678	4.197	3.582	19.346	4.082	4.433		10.46	4.029	3.966	12.547	9.045	5.307		27.904	7.256	10.005	40.869	19.248	29.409									601.562	1496.63	623.808		1345.39	1624.41			363.12	489.767	320.681		73.4522	126.507	71.1051		368.242	688.016	423.131
5.271	4.024	3.365	20.053	4.082	3.808		5.474	3.691	3.751	10.518	9.277	5.266		29.833	7.731	9.899	61.518	15.328	21.591									581.384	1509.86	599.726		1118.64	2049.29
4.729	4.5	4.51	8.351	3.423	3.798		5.591	4.897	8.661	17.343	9.616	13.734		48.468	7.647	6.976	125.182	31.482	27.584									631.897	1408.64	575.411		978.102	1796.67
5.893	5.087	4.202	9.375	4.221	3.745		9.175	4.949	5.446	14.292	8.705	5.495		41.885	8.237	6.971	91.46	29.226	23.934									574.144	1250.96	573.199		814.774	1874.04			332.232	428.656	324.238		31.159	82.397	31.622
6.932	5.505	4.087	13.096	3.822	4.51		8.153	4.684	5.429	15.307	10.616	7.812		26.353	7.455	8.971	84.737	32.226	35.234									673.37	1178.91	635.808		915.226	2365.17			340.947	499.616	274.185		35.785	86	31.62
7.52	4.091	3.861	24.043	3.755	4.51		4.672	4.412	6.266	17.095	7.718	9.964		18.564	6.083	7.125	65.723	30.679	23.825									671.479	1326.37	714.582		843.307	2249.91			327.689	535.185	270.45		33.377	78.675	31.62
4.017	5.538	3.793	38.769	5.361	4.51		5.299	4.147	5.407	18.974	6.385	4.958		28.09	7.019	10.716	115.328	5.81	40.65									622.404	986.514	502.959		889.715				323.689	457.583	249.291		32.083	60.51	32.057
8.379	6.808	4.014	23.976	4.534	3.832		4.511	4.287	3.684	21.705	5.404	4.167		11.327	7.84	12.524	59.847	7.088	44.204									579.932	1036.64	750.788		1013.62				293.073	428.464	235.709		30.59	53.343	42.752
9.158	4.644	4.327	22.928	4.101	4.135		4.372	6.434	3.356	18.923	11.045	5.573		17.859	8.199	7.178	56.934	46.927	68.847										1023.12	533.075		823.029				276.265	428.464	236.967		36.928	65.207	41.782
8	4.962	4.404	18.139	3.697	4.048		6.029	6.235	3.667	31.923	16.455	4.438		36.782	9.949	6.183	98.416	50.343	42.336										983.438	651.233		916.007				273.437	573.55	276.609		35.18	64.892	31.52
4.356	5.308	4.572	20.409	3.899	4.183		6.635	5.581	5.503	19.872	6.577	4.156		20.769	6.372	5.712	81.956	10.109	19.131													768.518				286.424	448.159	286.311		30.585	67.59	26.538
9.113	5.452	4.654	21.726	4.101	4.212		4.599	5.265	4.667	22.462	6.09	5.823		24.942	6.808	6.188	90.168	45.985	18.978									617.021	1220.11	616.059		763.628				284.563	435.801	266.954		31.602	70.755	32.517
10.136	5.423	4.745	18.716	3.87	4.106		10.847	4.691	4.418	16.949	5.301	3.943		21.936	8.353	7.38	98.321	6.336	20.073													854.066					321.775	264.636		31.582	74.855	34.36
7.006	5.192	4.12	29.452	3.851	4.731		6.022	4.463	4.898	18.564	5.487	4.328		27.218	11.244	7.144	88.54	31.745	27.613									1.21399	1.02224	1.09888		1195.83								32.557	80.838	35.04
3.667	4.981	4.034	15.423	3.784	4.611		5.08	4.132	5.277	19.423	11.045	3.802		32.532	12.641	7.913	97.701	4.46	31.672													1274.28								35.515	88.948	30.087
4.141	3.832	4.034	17.837	4.966	4.611		3.891	5.074	3.876	18.192	8.045	11.24		27.827	5.103	7.409	93.299	4.438	11.803													1385.69								40.888	81.4	30.023
5.927	4.115	3.952	23.832	4.966	4.284		3.869	4.824	4.802	25.128	50	5.943		28.333	5.865	9.995	110.891	4.788	34.022													1315.42								40.443	67.14	32.295
5.785	4.288	4.274	14.793	4.986	4.12		3.942	4.419	4.107	36.474					6.853																	1186.2									67.14	32.803
5.977	3.639						10.883		3.599	24.699					6.769																	1061.18										32.288
6.763	3.101						7.752		3.774	22.231					6.372																	776.679										35.242
							6.474		4.751	21.474					8.147																	680.453										32.355
							7.934		5.638	23.417					7.679																	758.161										30.527
							3.883		4.542	15.41					9.115																	816.197
							3.81		5.458	19.449																						909.212				304.258	455.725	268.535		34.1624	72.646	33.0025
							9.321		3.718	16.859
							12.343		7.328	14.872																						1175.79	1610.53	950.342		1.19346	1.0747	1.19419		2.15009	1.74142	2.15454		1.17109	1.02442	1.22397
							7.54		3.537	31.333
							8.051			17.128
							8.051			17.891
							9.263			17.244
							11.81			17.513
							11.38			21.25
							4.255
							5.431																									1144.95	1621.17	1044.07
							4.708																									1028.55	1614.44	1108.88
							4.759																									893.128	1441.45	1072.2
							10.54																									1102.98	1370.8	931.8
							7.343																									1079.64	1304.46	982.004
							10.394																									942.554	1253.58	943.698
							10.294																									942.554	1534.86	992.778
							6.037																									959.43	1690.77	1038.05
							9.096																									566.106	1475.34	1043.88
							8.191																									642.993	1304.98	1044.52
							12.559																									930.288	1461.18	1020.19
							9.904
							12.691																									930.288	1461.18	1020.19
							11.949
							11.426																									1.2639	1.10221	0.931537
							6.309
14			15				14			15				14			15
stripe	between	anterior	stripe	between	anterior		stripe	between	anterior	stripe	between	anterior		stripe	between	anterior	stripe	between	anterior
5.24036	4.43219	4.13075	33.2023	4.45131	4.51318		8.00815	4.80727	4.97143	18.8764	8.1733	5.84096		26.1193	8.29905	8.38312	89.0996	21.5195	30.925
										14	15	anterior					14	15	anterior
										1.52817	0.568526	1.2942					4.98426	2.68353	6.85215
